# Monitoring iron-sulfur cluster occupancy across the *E. coli* proteome using chemoproteomics

**DOI:** 10.1101/2021.04.01.438105

**Authors:** Daniel W. Bak, Eranthie Weerapana

## Abstract

Iron-sulfur (Fe-S) clusters are ubiquitous metallocofactors found across diverse protein families, where they perform myriad functions including redox chemistry, radical generation, and gene regulation. Monitoring Fe-S cluster occupancy in protein targets directly within native biological systems has been challenging. Commonly utilized spectroscopic methods to detect Fe-S clusters require purification of proteins prior to analysis. Global iron incorporation into the proteome can be monitored using radiolabeled iron, but limitations include the low resolution afforded by gel-based autoradiography. Here, we report the development of a mass spectrometry-based strategy to assess Fe-S cluster binding in a native proteome. This chemoproteomic strategy relies on monitoring changes in the reactivity of Fe-S cluster cysteine ligands upon disruption of Fe-S cluster incorporation. Application to *E. coli* cells cultured under iron-depleted conditions enabled monitoring of disruptions to Fe-S cluster incorporation broadly across the *E. coli* Fe-S proteome. Evaluation of *E. coli* deletion strains of three scaffold proteins within the Isc Fe-S biogenesis pathway enabled the identification of Fe-S clients that are reliant on each individual scaffold protein for proper cluster installation. Lastly, cysteine-reactivity changes characteristic of Fe-S ligands were used to identify previously unannotated Fe-S proteins, including the tRNA hydroxylase, TrhP, and a member of a family of membrane transporter ATPase subunits, DppD. In summary, the chemoproteomic strategy described herein provides a powerful tool to report on Fe-S cluster incorporation directly within a native proteome, to interrogate the role of scaffold and accessory proteins within Fe-S biogenesis pathways, and to identify previously uncharacterized Fe-S proteins.
