## Supplemental Table 1 for "Monitoring iron-sulfur cluster occupancy across the *E. coli* proteome using chemoproteomics"

### Sheet: E. coli FeS Proteome
Ferredoxins/Ferredoxin-like Subunits				Fe-S Clusters	1st Cysteine	2nd Cysteine	3rd Cysteine	4th Cysteine
										C42	Fe-S Coordinating Cysteine Residue
A.	Monomeric Ferredoxins										Non-coordinated Fe-S Site
	fdx	P0A9R4	2Fe-2S ferredoxin	[2Fe-2S]	C42	C48	C51	C87		H123	Non-Cysteine Coordination Site
	fixX	P68646	Ferredoxin-like protein FixX	[3Fe-4S]	?	?	?			?	Unknown FeS Coordinating Ligand
	ydiT	P77714	Ferredoxin-like protein YdiT	[3Fe-4S]	?	?	?
	ygcO	Q46905	Ferredoxin-like protein YgcO	[3Fe-4S]	?	?	?
	yjdI	P0AF59	Uncharacterized protein YjdI	?	?	?	?	?
	yfaE	P0ABW3	Uncharacterized ferredoxin-like protein YfaE	[2Fe-2S]	C37	C42	C45	C74
	yfhL	P52102	Ferredoxin YfhL	[4Fe-4S]	C9	C12	C15	C54
				[4Fe-4S]	C19	C38	C41	C50
B.	Xanthine Dehydrogenase-like Molycdoenzyme Ferredoxin Subunits
	xdhC	Q46801	Putative xanthine dehydrogenase iron-sulfur-binding subunit XdhC	[2Fe-2S]	C44	C49	C52	?
				[2Fe-2S]	?	?	?	?
	paoA	P77165	Aldehyde oxidoreductase iron-sulfur-binding subunit PaoA	[2Fe-2S]	C99	C104	C105	C107
				[2Fe-2S]	C158	C161	C208	C210
	paoB	P77324	Aldehyde oxidoreductase FAD-binding subunit PaoB	[4Fe-4S]	C119	C129	C138	C157
C.	DMSO Reductase-like Molybdoenzyme Ferredoxin Subunits / NuoG
	narG	P09152	Respiratory nitrate reductase 1 alpha chain	[4Fe-4S]	C50	C54	C58	C93
	narZ	P19319	Respiratory nitrate reductase 2 alpha chain	[4Fe-4S]	C50	C54	C58	C93
	dmsA	P18775	Dimethyl sulfoxide reductase DmsA	[4Fe-4S]	C63	C67	C71	C104
	ynfE	P77374	Putative dimethyl sulfoxide reductase chain YnfE	[4Fe-4S]	C56	C60	C64	C96
	ynfF	P77783	Probable dimethyl sulfoxide reductase chain YnfF	[4Fe-4S]	C59	C63	C67	C99
	napA	P33937	Periplasmic nitrate reductase	[4Fe-4S]	C46	C49	C53	C81
	fdoG	P32176	Formate dehydrogenase-O major subunit	[4Fe-4S]	C50	C53	C57	C92
	fdnG	P24183	Formate dehydrogenase, nitrate-inducible, major subunit	[4Fe-4S]	C50	C53	C57	C92
	fdhF	P07658	Formate dehydrogenase H	[4Fe-4S]	C8	C11	C15	C42
	ydeP	P77561	Protein YdeP	[4Fe-4S]	C49	C52	?	?
	ydhV	P76192	Uncharacterized oxidoreductase YdhV	[4Fe-4S]	C307	C310	C314	C558
	nuoG	P33602	NADH-quinone oxidoreductase subunit G	[2Fe-2S]	C34	C45	C48	C67
				[4Fe-4S]	H99	C103	C106	C112
				[4Fe-4S]	C151	C154	C157	C201
				[4Fe-4S]	C228	C231	C235	C263
D.	Hydrogenase Ferredoxin Subunits / NuoB
	hyaA	P69739	Hydrogenase-1 small chain	[4Fe-4S]	C62	C65	C160	C194
				[4Fe-4S]	H232	C235	C260	C266
				[3Fe-4S]	C275	C294	C297
	hybO	P69741	Hydrogenase-2 small chain	[4Fe-4S]	C59	C62	C157	C191
				[4Fe-4S]	H229	C232	C257	C263
				[3Fe-4S]	C272	C292	C295
	nuoB	P0AFC7	NADH-quinone oxidoreductase subunit B	[4Fe-4S]	C63	C64	C129	C158
	hyfI	P77668	Hydrogenase-4 component I	[4Fe-4S]	C41	C47	C111	C141
	hycG	P16433	Formate hydrogenlyase subunit 7	[4Fe-4S]	C45	C51	C115	C145
E.	Ferredoxin Subunits from diverse molydoenzymes, hydrogenases, and oxidoreductases
	narH	P11349	Respiratory nitrate reductase 1 beta chain	[4Fe-4S]	C16	C19	C22	C263
				[4Fe-4S]	C26	C244	C247	C259
				[4Fe-4S]	C184	C187	C192	C227
				[3Fe-4S]	C196	C217	C227
	narY	P19318	Respiratory nitrate reductase 2 beta chain	[4Fe-4S]	C16	C19	C22	C262
				[4Fe-4S]	C26	C243	C246	C258
				[4Fe-4S]	C183	C186	C191	C226
				[3Fe-4S]	C195	C216	C226
	dmsB	P18776	Anaerobic dimethyl sulfoxide reductase chain B	[4Fe-4S]	C14	C17	C20	C145
				[4Fe-4S]	C24	C126	C129	C141
				[4Fe-4S]	C67	C70	C75	C109
				[3Fe-4S]	C79	C99	C102	C105
	ynfG	P0AAJ1	Probable anaerobic dimethyl sulfoxide reductase chain YnfG	[4Fe-4S]	C14	C17	C20	C145
				[4Fe-4S]	C24	C126	C129	C141
				[4Fe-4S]	C67	C70	C75	C109
				[4Fe-4S]	C79	C99	C102	C105
	ydhX	P77375	Uncharacterized ferredoxin-like protein YdhX	[4Fe-4S]	C46	C49	C52	C171
				[4Fe-4S]	C56	C151	C154	C167
				[4Fe-4S]	C92	C95	C100	C134
				[4Fe-4S]	C104	C124	C127	C130
	ydhY	P0AAL6	Uncharacterized ferredoxin-like protein YdhY	[4Fe-4S]	C68	C71	C74	C193
				[4Fe-4S]	C78	C183	C186	C189
				[4Fe-4S]	C123	C126	C131	C166
				[4Fe-4S]	C135	C156	C159	C162
	ygfS	Q46819	Putative electron transport protein YgfS	[4Fe-4S]	C12	C15	C18	C133
				[4Fe-4S]	C22	C117	C120	C129
				[4Fe-4S]	C55	C58	C63	C96
				[4Fe-4S]	C67	C86	C89	C92
	fdoH	P0AAJ5	Formate dehydrogenase-O iron-sulfur subunit	[4Fe-4S]	C39	C42	C45	C179
				[4Fe-4S]	C49	C160	C163	C175
				[4Fe-4S]	C100	C103	C108	C143
				[4Fe-4S]	C112	C133	C136	C139
	fdnH	P0AAJ3	Formate dehydrogenase, nitrate-inducible, iron-sulfur subunit	[4Fe-4S]	C39	C42	C45	C179
				[4Fe-4S]	C49	C160	C163	C175
				[4Fe-4S]	C100	C103	C108	C143
				[4Fe-4S]	C112	C133	C136	C139
	nrfC	P0AAK7	Protein NrfC	[4Fe-4S]	C46	C49	C52	C172
				[4Fe-4S]	C56	C152	C155	C168
				[4Fe-4S]	C92	C95	C100	C135
				[4Fe-4S]	C104	C125	C128	C131
	hybA	P0AAJ8	Hydrogenase-2 operon protein HybA	[4Fe-4S]	C47	C50	C53	C197
				[4Fe-4S]	C57	C174	C177	C193
				[4Fe-4S]	C112	C115	C120	C155
				[4Fe-4S]	C124	C145	C148	C151
	hyfA	P23481	Hydrogenase-4 component A	[4Fe-4S]	C12	C15	C18	C162
				[4Fe-4S]	C22	C146	C149	C158
				[4Fe-4S]	C51	C54	C59	C92
				[4Fe-4S]	C63	C82	C85	C88
	hycB	P0AAK1	Formate hydrogenlyase subunit 2	[4Fe-4S]	C12	C15	C18	C159
				[4Fe-4S]	C22	C143	C146	C155
				[4Fe-4S]	C51	C54	C59	C92
				[4Fe-4S]	C63	C82	C85	C88
	hydN	P0AAK4	Electron transport protein HydN	[4Fe-4S]	C12	C15	C18	C147
				[4Fe-4S]	C22	C131	C134	C143
				[4Fe-4S]	C58	C61	C66	C99
				[4Fe-4S]	C70	C89	C92	C95
	ysaA	P56256	Putative electron transport protein YsaA	[4Fe-4S]	C12	C15	C18	C134
				[4Fe-4S]	C22	C118	C121	C130
				[4Fe-4S]	C58	C61	C66	C99
				[4Fe-4S]	C70	C89	C92	C95
	ygfT	Q46820	Uncharacterized protein YgfT	[4Fe-4S]	C12	C15	C18	C129
				[4Fe-4S]	C22	C112	C115	C125
				[4Fe-4S]	C56	C59	C64	C97
				[4Fe-4S]	C68	C87	C90	C93
				?	C210	C213	C219	C223
				?	C258	C262	C268	C272
	aegA	P37127	Protein AegA	[4Fe-4S]	C12	C15	C18	C137
				[4Fe-4S]	C22	C121	C124	C133
				[4Fe-4S]	C56	C59	C64	C97
				[4Fe-4S]	C68	C87	C90	C93
	gltD	P09832	Glutamate synthase [NADPH] small chain	[4Fe-4S]	C47	C50	C55	C59
	preT	P76440	NAD-dependent dihydropyrimidine dehydrogenase subunit PreT	?	?	?	?	?
	ygfK	Q46811	Putative oxidoreductase YgfK	[4Fe-4S]	C938	C941	C944	C948
	fadH	P42593	2,4-dienoyl-CoA reductase	[4Fe-4S]	C335	C338	C342	C354
	napF	P0AAL0	Ferredoxin-type protein NapF	[4Fe-4S]	C37	C40	C43	C47
				[4Fe-4S]	C69	C72	C75	C79
				[4Fe-4S]	C141	C144	C147	C151
	napG	P0AAL3	Ferredoxin-type protein NapG	[4Fe-4S]	C61	C64	C67	C71
				[4Fe-4S]	C99	C102	C107	C111
				[4Fe-4S]	C139	C147	C150	C154
				[4Fe-4S]	C186	C189	C192	C196
	napH	P33934	Ferredoxin-type protein NapH	[4Fe-4S]	C226	C229	C232	C236
				[4Fe-4S]	C260	C263	C266	C270
	yccM	P52636	Putative electron transport protein YccM	[4Fe-4S]	C251	C254	C257	C288
				[4Fe-4S]	C261	C278	C281	C284
	rsxB	P77223	Ion-translocating oxidoreductase complex subunit B	[4Fe-4S]	C49	C52	C57	C74
				[4Fe-4S]	C117	C120	C123	C157
				[4Fe-4S]	C127	C147	C150	C153
	rsxC	P77611	Ion-translocating oxidoreductase complex subunit C	[4Fe-4S]	C377	C380	C383	C426
				[4Fe-4S]	C387	C416	C419	C422
	nuoI	P0AFD6	NADH-quinone oxidoreductase subunit I	[4Fe-4S]	C60	C63	C66	C109
				[4Fe-4S]	C70	C99	C102	C105
	hyfH	P77423	Hydrogenase-4 component H	[4Fe-4S]	C40	C43	46	C50
				[4Fe-4S]	C75	C78	C81	C85
	hycF	P16432	Formate hydrogenlyase subunit 6	[4Fe-4S]	C40	C43	46	C50
				[4Fe-4S]	C75	C78	C81	C85
	ykgF	P77536	Uncharacterized electron transport protein YkgF	[4Fe-4S]	C312	C315	C318	C372
				[4Fe-4S]	C322	C362	C365	C368
	ydiJ	P77748	Uncharacterized protein YdiJ	[4Fe-4S]	?	?	?	?
	glpC	P0A996	Anaerobic glycerol-3-phosphate dehydrogenase subunit C	[4Fe-4S]	C9	C12	C15	C66
				[4Fe-4S]	C19	C56	C59	C62
	glcF	P52074	Glycolate oxidase iron-sulfur subunit	[4Fe-4S]	C25	C28	C31	C85
				[4Fe-4S]	C35	C75	C78	C81
	ydjY	P76220	Uncharacterized protein YdjY	[4Fe-4S]	?	?	?	?
	preA	P25889	NAD-dependent dihydropyrimidine dehydrogenase subunit PreA	[4Fe-4S]	C344	C347	C350	C388
				[4Fe-4S]	C354	C378	C381	C384
	ydbK	P52647	Probable pyruvate-flavodoxin oxidoreductase	[4Fe-4S]	C689	C692	C695	C755
				[4Fe-4S]	C699	C745	C748	C751
				[4Fe-4S]	C819	C822	C847	C1071
	queG	P39288	Epoxyqueuosine reductase	[4Fe-4S]	C193	C196	C199	C253
				?	C203	C246	C249	?
F.	Succinate Dehydrogenase / Fumarate Reductase Fe-S Subunit
	sdhB	P07014	Succinate dehydrogenase iron-sulfur subunit	[2Fe-2S]	C55	C60	C75	?
				[3Fe-4S]	C159	C206	C212
				[4Fe-4S]	C149	C152	C155	C216
	frdB	P0AC47	Fumarate reductase iron-sulfur subunit	[2Fe-2S]	C58	C63	C66	C78
				[3Fe-4S]	C159	C205	C211
				[4Fe-4S]	C149	C152	C155	C215
G.	Glutamate Synthase Large Subunit
	gltB	P09831	Glutamate synthase [NADPH] large chain	[3Fe-4S]	C1102	C1108	C1113
H.	NADH Dehydrogenase Subunit
	nuoE	P0AFD1	NADH-quinone oxidoreductase subunit E	[2Fe-2S]	C92	C97	C133	C137
I.	NADH Dehydrogenase Subunit
	nuoF	P31979	NADH-quinone oxidoreductase subunit F	[4Fe-4S]	C351	C354	C357	C398
J.	Rieske Dioxygenase - Non-heme Iron Subunit
	cntA	P0ABR7	Carnitine monooxygenase oxygenase subunit	[2Fe-2S]	C89	H91	C109	H112
	hcaE	P0ABR5	3-phenylpropionate/cinnamic acid dioxygenase subunit alpha	[2Fe-2S]	C85	H87	C105	H108
K.	Rieske Dioxygenase - Ferredoxin Subunit
	cntB	P76254	Carnitine monooxygenase reductase subunit	[2Fe-2S]	C270	C275	C278	C308
	paaE	P76081	1,2-phenylacetyl-CoA epoxidase, subunit E	[2Fe-2S]	C299	C304	C307	C337
	hcr	P75824	NADH oxidoreductase HCR	[2Fe-2S]	C273	C278	C281	C311
	ycbX	P75863	Uncharacterized protein YcbX	[2Fe-2S]	?	?	?	?
L.	Rieske Dioxygenase - Rieske [2Fe-2S] Ferredoxin Subunit
	hcaC	0ABW0	3-phenylpropionate/cinnamic acid dioxygenase ferredoxin subunit	[2Fe-2S]	C42	H44	C62	H65
M.	Formate Dehydrogenase Rubredoxin Subunit
	fdhE	P13024	Protein FdhE	[Fe]	?	?	?	?
				[Fe]	?	?	?	?
Radical-SAM Enzymes
N.	Cofactor Maturation
	bioB	P12996	Biotin synthase	[Rad-SAM]	C53	C57	C60
				[4Fe-4S]	C97	C128	C188	C260
	lipA	P60716	Lipoyl synthase	[Rad-SAM]	C94	C98	C101
				[4Fe-4S]	C68	C73	C79	C308
	moaA	P30745	GTP 3',8-cyclase	[Rad-SAM]	C24	C28	C31
				[4Fe-4S]	C257	C260	C274
	thiC	P30136	Phosphomethylpyrimidine synthase	[Rad-SAM]	C581	C584	C589
	thiH	P30140	2-iminoacetate synthase	[Rad-SAM]	C85	C89	C92
	hemN	P32131	Oxygen-independent coproporphyrinogen III oxidase	[Rad-SAM]	C62	C66	C69
	hemW	P52062	Heme chaperone HemW	[Rad-SAM]	C16	C20	C23
O.	DNA/RNA/ribosomal modifications
	miaB	P0AEI1	tRNA-2-methylthio-N(6)-dimethylallyladenosine synthase	[Rad-SAM]	C157	C161	C164
				[4Fe-4S]	C12	C49	C83
	rimO	P0AEI4	Ribosomal protein S12 methylthiotransferase RimO	[Rad-SAM]	C150	C154	C157
				[4Fe-4S]	C17	C53	C82
	ygiQ	Q46861	UPF0313 protein YgiQ	[Rad-SAM]	C386	C390	C393
	rlmN	P36979	Dual-specificity RNA methyltransferase RlmN	[Rad-SAM]	C125	C129	C132
	queE	P64554	7-carboxy-7-deazaguanine synthase	[Rad-SAM]	C31	C35	C38
	epmB	P39280	L-lysine 2,3-aminomutase	[Rad-SAM]	C120	C124	C127
P.	Activating Enzymes
	pflA	P0A9N4	Pyruvate formate-lyase 1-activating enzyme	[Rad-SAM]	C30	C34	C37
	pflC	P32675	Pyruvate formate-lyase 2-activating enzyme	[Rad-SAM]	C47	C51	C54
	pflE	P75794	Putative pyruvate formate-lyase 3-activating enzyme	[Rad-SAM]	C25	C29	C32
	yjjW	P39409	Putative glycyl-radical enzyme activating enzyme YjjW	[Rad-SAM]	C31	C35	C38
				[4Fe-4S]	C47	C50	C53	C86
				[4Fe-4S]	C57	C76	C79	C82
	nrdG	P0A9N8	Anaerobic ribonucleoside-triphosphate reductase-activating protein	[Rad-SAM]	C26	C30	C33
	aslB	P25550	Anaerobic sulfatase-maturating enzyme homolog AslB	[Rad-SAM]	C21	C25	C28
				[4Fe-4S]	C276	C282	C297	?
				[4Fe-4S]	C339	C342	C348	C352
	ydeM	P76134	Anaerobic sulfatase-maturating enzyme homolog YdeM	[Rad-SAM]	C12	C16	C19
				[4Fe-4S]	C257	C263	C278	?
				[4Fe-4S]	C315	C318	C324	C28
Q.	Uncharacterized Radical-SAM Enzyme
	yhcC	P0ADW6	Protein YhcC	[Rad-SAM]	C33	C45	C48
R.	Non-canonical Radical-SAM Domain
	phnJ	P16688	Alpha-D-ribose 1-methylphosphonate 5-phosphate C-P lyase	[Rad-SAM]	?	?	?
Iron-sulfur Dehydratases
S.	Isomerase Activity
	acnA	P25516	Aconitate hydratase A	[4Fe-4S]	C435	C501	C504
	acnB	P36683	Aconitate hydratase B	[4Fe-4S]	C710	C769	C772
	ybhJ	P75764	Uncharacterized protein YbhJ	[4Fe-4S]	C360	C421	C424
	leuC	P0A6A6	3-isopropylmalate dehydratase large subunit	[4Fe-4S]	C347	C407	C410
T.	Dehydratase/Hydratase Activity (alpha-hydroxy acid sustrate)
	fumA	P0AC33	Fumarate hydratase class I, aerobic	[4Fe-4S]	C105	C224	C318
	fumB	P14407	Fumarate hydratase class I, anaerobic	[4Fe-4S]	C105	C224	C318
U.	Deamination Activity
	sdaA	P16095	L-serine dehydratase 1	[4Fe-4S]	?	?	?
	sdaB	P30744	L-serine dehydratase 2	[4Fe-4S]	?	?	?
	tdcG	P42630	L-serine dehydratase TdcG	[4Fe-4S]	?	?	?
V.	Dehydratase/Hydratase Activity (diol substrate)
	ilvD	P05791	Dihydroxy-acid dehydratase	[4Fe-4S]	C122	C195	?
	edd	P0ADF6	Phosphogluconate dehydratase	[4Fe-4S]	C154	C221	?
	yjhG	P39358	D-xylonate dehydratase YjhG	[4Fe-4S]	?	?	?
	yagF	P77596	D-xylonate dehydratase YagF	[4Fe-4S]	?	?	?
	ttdA	P05847	L(+)-tartrate dehydratase subunit alpha	[4Fe-4S]	C71	C190	C277
DNA-binding Fe-S Proteins
W.	DNA Helicases
	dinG	P27296	ATP-dependent DNA helicase DinG	[4Fe-4S]	C120	C194	C199	C205
	yoaA	P76257	Probable ATP-dependent DNA helicase YoaA	[4Fe-4S]	C108	C168	C173	C179
X.	DNA Glycosylases
	mutY	P17802	Adenine DNA glycosylase	[4Fe-4S]	C192	C199	C202	C208
	nth	P0AB83	Endonuclease III	[4Fe-4S]	C187	C194	C197	C203
Y.	Transcription Factors
	iscR	P0AGK8	HTH-type transcriptional regulator IscR	[2Fe-2S]	C92	C98	C104	?
	nsrR	P0AF63	HTH-type transcriptional repressor NsrR	[2Fe-2S]	C91	C96	C102	?
	soxR	P0ACS2	Redox-sensitive transcriptional activator SoxR	[2Fe-2S]	C119	C122	C124	C130
	yeiL	P0A9E9	Regulatory protein YeiL	[4Fe-4S]	C68	C91	C93	C116
	fnr	P0A9E5	Fumarate and nitrate reduction regulatory protein	[4Fe-4S]	C20	C23	C29	C122
	feoC	P64638	Probable [Fe-S]-dependent transcriptional repressor FeoC	?	C56	C61	C64	C70
Fe-S Scaffolds
Z.	U-type scaffold
	iscU	P0ACD4	Iron-sulfur cluster assembly scaffold protein IscU	[2Fe-2S]	?	?	?	?
AA.	Suf-type scaffold
	sufB	P77522	FeS cluster assembly protein SufB	[2Fe-2S]	?	?	?	?
AB.	A-type scaffolds
	iscA	P0AAC8	Iron-binding protein IscA	[4Fe-4S]	C35	C99	C101	?
	sufA	P77667	Protein SufA	[4Fe-4S]	?	?	?	?
	erpA	P0ACC3	Iron-sulfur cluster insertion protein ErpA	[4Fe-4S]	C42	C106	C108	?
	nfuA	P63020	Fe/S biogenesis protein NfuA	[4Fe-4S]	C149	C152	?	?
AC.	Glutaredoxins
	grxD	P0AC69	Glutaredoxin 4	[2Fe-2S]	C30	GSH
Miscelanneous Fe-S Proteins
AD.	Sulfur and Nitrogen Metabolism
	cysI	P17846	Sulfite reductase [NADPH] hemoprotein beta-component	[4Fe-4S]	C434	C440	C479	C483
	nirB	P08201	Nitrite reductase (NADH) large subunit	[4Fe-4S]	C641	C647	C681	C685
	hcp	P75825	Hydroxylamine reductase	[2Fe-2S]	C3	C6	C18	C25
				[2Fe-2O-2S]	C317	C405	C433	C458
AE.	RNA modifications
	rlmC	P75817	23S rRNA (uracil(747)-C(5))-methyltransferase RlmC	[4Fe-4S]	C3	C11	C14	C87
	rlmD	P55135	23S rRNA (uracil(1939)-C(5))-methyltransferase RlmD	[4Fe-4S]	C81	C87	C90	C162
	ttcA	P76055	tRNA-cytidine(32) 2-sulfurtransferase	[4Fe-4S]	C122	C125	C213	?
AF.	NAD/quinone Biosynthesis
	nadA	P11458	Quinolinate synthase A	[4Fe-4S]	?	?	?	?
	ubiU	P45527	Ubiquinone biosynthesis protein UbiU	[4Fe-4S]	C169	C176	C193	C232
	ubiV	P45475	Ubiquinone biosynthesis protein UbiV	[4Fe-4S]	C39	C180	C193	C197
AG.	Isoprenoid Biosynthesis
	ispG	P62620	4-hydroxy-3-methylbut-2-en-1-yl diphosphate synthase (flavodoxin)	[4Fe-4S]	C270	C273	C305	C312
	ispH	P62623	4-hydroxy-3-methylbut-2-enyl diphosphate reductase	[4Fe-4S]	C12	C96	C197	?
AH.	Iron Metabolism
	fhuF	P39405	Ferric iron reductase protein FhuF	[2Fe-2S]	C244	C245	C256	C259
	bfd	P0AE56	Bacterioferritin-associated ferredoxin	[2Fe-2S]	C4	C6	C39	C42
